# D/E-rich peptides are less suitable than D/E-deficient peptides for identification by negative-ion HCD due to scarce production of sequencing ions from multiply charged precursors

**DOI:** 10.1101/2022.06.30.498346

**Authors:** Mei-Qing Zuo, Rui-Xiang Sun, Meng-Qiu Dong

## Abstract

Highly acidic, D/E-rich peptides or proteins are difficult to identify by positive-ion-mode mass spectrometry (MS), and negative-ion-mode MS is an attractive but insufficiently explored alternative. Based on high-resolution and accurate-mass MS analysis of 115 synthetic peptides of 5-28 amino acids, we confirmed that higher-energy collisional dissociation (HCD) of deprotonated peptides induced abundant backbone or side-chain neutral losses (NL), and updated the ranking list of NLs by abundance. The most abundant fragment ion types are *y-* > *x-, z-* > *c-* if the NL ions are included, or *c-* > *y-* > *z-* > *b-* if not. The most frequent side-chain NLs involve amino acids C, S, T, D, E, N, Q, and R. Although NL of CO_2_ is common for all peptides, it is markedly enhanced in D/E-containing peptides. Long peptides and D/E-rich peptides are prone to carrying multiple negative charges. HCD spectra produced from multiply deprotonated peptides have a lower fraction of sequencing ions (i.e., *a-, b-, c-, x-, y-, z-* ions) than those produced from 1^-^ ([M-H]^-^) and 2^-^ ([M-2H]^2-^) precursors. Based on the above findings, we predict that under negative-ion HCD, D/E-rich peptides should be difficult to identify and that choosing a protease to generate peptides containing fewer D/E residues will improve identification of highly acidic proteins.
