## Supplemental Table 1-3 for "D/E-rich peptides are less suitable than D/E-deficient peptides for identification by negative-ion HCD due to scarce production of sequencing ions from multiply charged precursors"

### Sheet: Sheet1
Supplemental Table S1: Sequences of 115 synthetic peptides in this study
No.	Sequence	Length	Mass of [M] (Da)
1	AILVNFKAR	9	1030.63
2	AQFKTVSTR	9	1036.57
3	DGMIKLWDLK	10	1217.65
4	DMKLWQR	7	975.5
5	DPTSPAPLKTHTIELQGQR	19	2088.1
6	DQEAQKK	7	845.42
7	DWNTNAKTHTIAQR	14	1654.82
8	EGSQSKDYSSLLATLINFSPAAVDLEIR	28	3023.55
9	EKQFLNALVMAFR	13	1565.84
10	FILTTSKDLSAK	12	1322.74
11	FVKQQWNLR	9	1217.67
12	GKNSK	5	532.3
13	GLWDVSFCQYDKLLATSSGDK	21	2332.1
14	IHVLKNIHR	9	1128.69
15	KCLHTLQEHTSAVR	14	1621.84
16	KDAQSQEMSQR	11	1306.59
17	KLGEAPIKPQGNAVLIAVNK	20	2059.22
18	KMRPEVR	7	914.51
19	KNIAAIDLNK	10	1098.64
20	KVEEDVR	7	873.46
21	LDAEEQMNKFK	11	1351.64
22	LDIDQLQLSVKK	12	1398.81
23	LFNVLKR	7	888.55
24	LLATSSGDKTVK	12	1218.68
25	LNEEYLINKVYEAIPIK	17	2048.12
26	LSEIPGMVKIVDAIIPYTQR	20	2242.24
27	NEELKLQINR	10	1255.69
28	NKFLPVLK	8	957.6
29	NSKIFSPFR	9	1094.59
30	SDFKFSNLLGTVYR	14	1645.85
31	SLNSFEPFDEIVWFIDALTQGLKSNK	26	2997.51
32	TPDVNKDR	8	943.47
33	VGGSTIKSK	9	875.51
34	VKCVTFHPATR	11	1257.67
35	VKTELR	6	744.45
36	VWDLVKR	7	914.53
37	YFAYISKLDSASVK	14	1590.83
38	NLLLQAWK	8	985.18
39	RVPAAPPALR	10	1047.24
40	IAPAIQLRTGSTGLK	15	1525.8
41	APVVFVLVPLR	11	1209.52
42	LAGELPEELEQEHLDLDPK	19	2175.33
43	VSSEFILVR	9	1049.22
44	IIEINSR	7	843.98
45	QFIVDRK	7	905.06
46	LLIYGASSR	9	979.12
47	LLIYGASIR	9	1005.21
48	LLIYGASTR	9	993.15
49	IQSILQSMAR	10	1146.37
50	IAVEIPK	7	768.95
51	HSPDFHDK	8	982.01
52	DDMSSTLLTFR	11	1285.4
53	SFEESFPSPELFR	13	1571.67
54	SPLNPFLLTVPR	12	1353.59
55	ELLNPVPEIINYVDEK	16	1885.13
56	VDDKLRD	7	859.44
57	VDDLLRD	7	844.43
58	VDDALRD	7	802.38
59	VDDTLRD	7	832.39
60	VDDKLRE	7	873.46
61	VDDLLRE	7	858.44
62	VDDALRE	7	816.4
63	VDDTLRE	7	846.41
64	WAAKHQD	7	854.4
65	WVAKHQD	7	882.43
66	WDAKHQD	7	898.39
67	WAALHQD	7	839.39
68	WVALHQD	7	867.42
69	WDALHQD	7	883.38
70	WAAAHQD	7	797.35
71	WVAAHQD	7	825.38
72	WDAAHQD	7	841.34
73	WAATHQD	7	827.36
74	WVATHQD	7	855.39
75	WDATHQD	7	871.35
76	SLKMPQTLE	9	1045.55
77	SAKMPQTLE	9	1003.5
78	SLKMPQTEE	9	1061.51
79	SAKMPQTEE	9	1019.46
80	SLKMPQTKE	9	1060.56
81	SAKMPQTKE	9	1018.51
82	SLKMPQTVE	9	1031.53
83	SAKMPQTVE	9	989.49
84	AIKLYAADTLE	11	1206.65
85	AIKAYAADTLE	11	1164.6
86	AIKLYAADTEE	11	1222.61
87	AIKAYAADTEE	11	1180.56
88	AIKLYAADTKE	11	1221.66
89	AIKAYAADTKE	11	1179.61
90	AIKLYAADTVE	11	1192.63
91	AIKAYAADTVE	11	1150.59
92	VTFLLLCVGPEVE	13	1417.75
93	VTFLVLCVGPEVE	13	1403.74
94	VTFLLACVGPEVE	13	1375.71
95	VTFLVACVGPEVE	13	1361.69
96	GHTAHLTAADKEEE	14	1507.69
97	GHTAHLTAVDKEEE	14	1535.72
98	GHTAHLTADDKEEE	14	1551.68
99	GHTAHLTAADLEEE	14	1492.68
100	GHTAHLTAVDLEEE	14	1520.71
101	GHTAHLTADDLEEE	14	1536.67
102	GHTAHLTAADAEEE	14	1450.63
103	GHTAHLTAVDAEEE	14	1478.66
104	GHTAHLTADDAEEE	14	1494.62
105	GHTAHLTAADTEEE	14	1480.64
106	GHTAHLTADDTEEE	14	1524.63
107	NKRILIIDDVMTLATAINE	19	2142.17
108	NKRILIIDDVMTVATAINE	19	2128.16
109	NKRILIIDDVMTGATAINE	19	2086.11
110	NKRILIIDDVMTLVTAINE	19	2170.2
111	NKRILIIDDVMTVVTAINE	19	2156.19
112	NKRILIIDDVMTGVTAINE	19	2114.14
113	NKRILIIDDVMTLDTAINE	19	2186.16
114	NKRILIIDDVMTVDTAINE	19	2172.15
115	NKRILIIDDVMTGDTAINE	19	2130.1

### Sheet: Sheet2
Supplemental Table S2. Side-chain neutral losses taken into consideration and sorted by frequency
NLa	Accurate mass (Da)	Composition	Referenceb	Found in # spectra	# spectra of peptides containing aa in question	Frequency	Average # NL peaks/spectrum
E_18	18.0106	H2O	1, 2	151	153	0.986928	10.0795
N_17	17.0265	NH3	1	53	57	0.929825	13.434
D_18	18.0106	H2O	1, 2	160	175	0.914286	9.5625
E_44	43.9898	CO2	2, 3, 4	139	153	0.908497	4.74101
T_44	44.0262	C2H4O	1, 2, 3, 4	124	140	0.885714	8.77419
D_44	43.9898	CO2	2, 3, 4	141	175	0.805714	6.14184
E_72	72.0211	C3H4O2	3, 4	123	153	0.803922	4.54472
C*_90	90.0014	C2H4NOS	3	4	5	0.8	3.75
R_42	42.0218	CH2N2	1, 2	83	108	0.768519	9.24096
Q_71	71.0371	C3H5NO	3, 4	63	87	0.724138	6.09524
Q_43	43.0058	CHNO	3	62	87	0.712644	3.01613
S_30	30.0106	CH2O	1, 2, 3, 4	51	72	0.708333	12.7647
Q_17	17.0265	NH3	1	60	87	0.689655	6.33333
C_34	33.9877	H2S	1, 2	10	15	0.666667	14.6
C_33	32.9799	HS	4	9	15	0.6	6.33333
M_61	61.0112	C2H5S	4	27	46	0.586957	4.11111
R_99	99.0796	C4H9N3	3, 4	55	108	0.509259	3.78182
E_58	58.0055	C2H2O2		77	153	0.503268	1.85714
N_44	44.0136	CH2NO	4	28	57	0.491228	4.39286
F_91	91.0548	C7H7	1, 3	25	53	0.471698	6.64
M_47	46.9955	CH3S	4	20	46	0.434783	3.3
R_87	87.0796	C3H9N3	4	46	108	0.425926	3.71739
C_46	45.9877	CH2S	2, 4	6	15	0.4	1.83333
M_75	75.0268	C3H7S	1	18	46	0.391304	2.66667
R_100	100.087	C4H10N3	4	39	108	0.361111	2.58974
R_72	72.0562	C2H6N3	4	39	108	0.361111	3.74359
I_42	42.047	C3H6	2	32	89	0.359551	3.65625
F_92	92.0626	C7H8	2	19	53	0.358491	5.47368
R_86	86.0718	C3H8N3	4	38	108	0.351852	3.92105
E_59	59.0133	C2H3O2	4	51	153	0.333333	3.76471
K_71	71.0735	C4H9N	3, 4	52	158	0.329114	2.76923
M_46	45.9877	CH2S	3	15	46	0.326087	2
D_45	44.9977	CO2H	4	57	175	0.325714	2.10526
Q_58	58.0293	C2H4NO	4	28	87	0.321839	2.57143
F_77	77.0391	C6H5	4	17	53	0.320755	8.29412
W_129	129.058	C9H7N	1, 2, 3, 4	13	41	0.317073	6.15385
K_59	59.0735	C3H9N	4	50	158	0.316456	1.88
I_28	28.0313	C2H4	2	28	89	0.314607	4.42857
H_80	80.0374	C4H4N2	2, 4	25	80	0.3125	1.52
Y_106	106.042	C7H6O	1, 2, 4	14	45	0.311111	3.64286
A_15	15.0235	CH3	1	51	176	0.289773	12.451
M_62	62.019	C2H6S	1, 2	13	46	0.282609	2
I_56	56.0626	C4H8	2, 3, 4	25	89	0.280899	2.96
V_15	15.0235	CH3	4	36	131	0.274809	3.19444
L_42	42.047	C3H6	2	51	194	0.262887	3.2549
I_29	29.0391	C2H5	4	23	89	0.258427	4.86957
P_42	42.047	C3H6	2	17	69	0.246377	1.52941
M_48	48.0034	CH4S	1, 2	11	46	0.23913	2.27273
L_43	43.0548	C3H7	4	45	194	0.231959	3.02222
L_28	28.0313	C2H4	2	44	194	0.226804	2.86364
K_58	58.0657	C3H8N	4	34	158	0.21519	1.76471
E_45	44.9977	CO2H	4	31	153	0.202614	1.29032
I_57	57.0704	C4H9	1	18	89	0.202247	3.77778
Y_107	107.05	C7H7O	1, 3	9	45	0.2	3.77778
H_67	67.0296	C3H3N2	4	16	80	0.2	2.6875
V_28	28.0313	C2H4	2	26	131	0.198473	2
M_74	74.019	C3H6S	2, 3, 4	9	46	0.195652	3
L_56	56.0626	C4H8	2, 3, 4	37	194	0.190722	2.48649
P_28	28.0313	C2H4	2	13	69	0.188406	1.15385
V_42	42.047	C3H6	2, 4	22	131	0.167939	1.95455
V_43	43.0548	C3H7	1	22	131	0.167939	1.77273
L_57	57.0704	C4H9	1	32	194	0.164948	1.90625
K_72	72.0813	C4H10N	4	24	158	0.151899	2.16667
H_81	81.0453	C4H5N2	3	11	80	0.1375	2.54545
W_130	130.066	C9H8N	4	4	41	0.097561	1.25
C*_58	58.0293	C2H4NO	3	0	5	0	0
aNL: Neutral loss, amino acid_round number of NL accurate mass; C*: carbamidomethylated cysteine, the statistical results of NL from C* were only based on the four peptides in group 2 (IAVNYC*MFGD/E/K/R), and other 65 NLs are based on the 115 peptides.
bReference:
1. J. H. Bowie, C. S. Brinkworth, S. Dua, Collision‐induced fragmentations of the (M‐H)− parent anions of underivatized peptides: An aid to structure determination and some unusual negative ion cleavages. Mass Spectrometry Reviews 21, 87-107 (2002).
2. Y. Liang, P. Neta, X. Yang, S. E. Stein, Collision-induced dissociation of deprotonated peptides. Relative abundance of side-chain neutral losses, residue-specific product ions, and comparison with protonated peptides. Journal of The American Society for Mass Spectrometry 29, 463-469 (2017).
3. N. G. Rumachik et al., Characterizing peptide neutral losses induced by negative electron-transfer dissociation (NETD). Journal of the American Society for Mass Spectrometry 23, 718-727 (2012).
4. Q. Sun, H. Nelson, T. Ly, B. M. Stoltz, R. R. Julian, Side chain chemistry mediates backbone fragmentation in hydrogen deficient peptide radicals. J Proteome Res 8, 958-966 (2009).

### Sheet: Sheet3
Supplemental Table S3. Side-chain neutral losses taken into consideration and sorted by average # NL peaks/spectrum
NLa	Accurate mass (Da)	Composition	Referenceb	Found in # spectra	# spectra of peptides containing aa in question	Frequency	Average # NL peaks/spectrum
C_34	33.9877	H2S	1, 2	10	15	0.666667	14.6
N_17	17.0265	NH3	1	53	57	0.929825	13.434
S_30	30.0106	CH2O	1, 2, 3, 4	51	72	0.708333	12.7647
A_15	15.0235	CH3	1	51	176	0.289773	12.451
E_18	18.0106	H2O	1, 2	151	153	0.986928	10.0795
D_18	18.0106	H2O	1, 2	160	175	0.914286	9.5625
R_42	42.0218	CH2N2	1, 2	83	108	0.768519	9.24096
T_44	44.0262	C2H4O	1, 2, 3, 4	124	140	0.885714	8.77419
F_77	77.0391	C6H5	4	17	53	0.320755	8.29412
F_91	91.0548	C7H7	1, 3	25	53	0.471698	6.64
Q_17	17.0265	NH3	1	60	87	0.689655	6.33333
C_33	32.9799	HS	4	9	15	0.6	6.33333
W_129	129.058	C9H7N	1, 2, 3, 4	13	41	0.317073	6.15385
D_44	43.9898	CO2	2, 3, 4	141	175	0.805714	6.14184
Q_71	71.0371	C3H5NO	3, 4	63	87	0.724138	6.09524
F_92	92.0626	C7H8	2	19	53	0.358491	5.47368
I_29	29.0391	C2H5	4	23	89	0.258427	4.86957
E_44	43.9898	CO2	2, 3, 4	139	153	0.908497	4.74101
E_72	72.0211	C3H4O2	3, 4	123	153	0.803922	4.54472
I_28	28.0313	C2H4	2	28	89	0.314607	4.42857
N_44	44.0136	CH2NO	4	28	57	0.491228	4.39286
M_61	61.0112	C2H5S	4	27	46	0.586957	4.11111
R_86	86.0718	C3H8N3	4	38	108	0.351852	3.92105
R_99	99.0796	C4H9N3	3, 4	55	108	0.509259	3.78182
I_57	57.0704	C4H9	1	18	89	0.202247	3.77778
Y_107	107.05	C7H7O	1, 3	9	45	0.2	3.77778
E_59	59.0133	C2H3O2	4	51	153	0.333333	3.76471
C*_90	90.0014	C2H4NOS	3	4	5	0.8	3.75
R_72	72.0562	C2H6N3	4	39	108	0.361111	3.74359
R_87	87.0796	C3H9N3	4	46	108	0.425926	3.71739
I_42	42.047	C3H6	2	32	89	0.359551	3.65625
Y_106	106.042	C7H6O	1, 2, 4	14	45	0.311111	3.64286
M_47	46.9955	CH3S	4	20	46	0.434783	3.3
L_42	42.047	C3H6	2	51	194	0.262887	3.2549
V_15	15.0235	CH3	4	36	131	0.274809	3.19444
L_43	43.0548	C3H7	4	45	194	0.231959	3.02222
Q_43	43.0058	CHNO	3	62	87	0.712644	3.01613
M_74	74.019	C3H6S	2, 3, 4	9	46	0.195652	3
I_56	56.0626	C4H8	2, 3, 4	25	89	0.280899	2.96
L_28	28.0313	C2H4	2	44	194	0.226804	2.86364
K_71	71.0735	C4H9N	3, 4	52	158	0.329114	2.76923
H_67	67.0296	C3H3N2	4	16	80	0.2	2.6875
M_75	75.0268	C3H7S	1	18	46	0.391304	2.66667
R_100	100.087	C4H10N3	4	39	108	0.361111	2.58974
Q_58	58.0293	C2H4NO	4	28	87	0.321839	2.57143
H_81	81.0453	C4H5N2	3	11	80	0.1375	2.54545
L_56	56.0626	C4H8	2, 3, 4	37	194	0.190722	2.48649
M_48	48.0034	CH4S	1, 2	11	46	0.23913	2.27273
K_72	72.0813	C4H10N	4	24	158	0.151899	2.16667
D_45	44.9977	CO2H	4	57	175	0.325714	2.10526
M_46	45.9877	CH2S	3	15	46	0.326087	2
M_62	62.019	C2H6S	1, 2	13	46	0.282609	2
V_28	28.0313	C2H4	2	26	131	0.198473	2
V_42	42.047	C3H6	2, 4	22	131	0.167939	1.95455
L_57	57.0704	C4H9	1	32	194	0.164948	1.90625
K_59	59.0735	C3H9N	4	50	158	0.316456	1.88
E_58	58.0055	C2H2O2		77	153	0.503268	1.85714
C_46	45.9877	CH2S	2, 4	6	15	0.4	1.83333
V_43	43.0548	C3H7	1	22	131	0.167939	1.77273
K_58	58.0657	C3H8N	4	34	158	0.21519	1.76471
P_42	42.047	C3H6	2	17	69	0.246377	1.52941
H_80	80.0374	C4H4N2	2, 4	25	80	0.3125	1.52
E_45	44.9977	CO2H	4	31	153	0.202614	1.29032
W_130	130.066	C9H8N	4	4	41	0.097561	1.25
P_28	28.0313	C2H4	2	13	69	0.188406	1.15385
C*_58	58.0293	C2H4NO	3	0	5	0	0
aNL: Neutral loss, amino acid_round number of accurate mass of NL; C*: carbamidomethylated cysteine, the statistical results of NL from C* were only based on the four peptides in group 2 (IAVNYC*MFGD/E/K/R), and other 65 NLs are based on the 115 peptides.
bReference:
1. J. H. Bowie, C. S. Brinkworth, S. Dua, Collision‐induced fragmentations of the (M‐H)− parent anions of underivatized peptides: An aid to structure determination and some unusual negative ion cleavages. Mass Spectrometry Reviews 21, 87-107 (2002).
2. Y. Liang, P. Neta, X. Yang, S. E. Stein, Collision-induced dissociation of deprotonated peptides. Relative abundance of side-chain neutral losses, residue-specific product ions, and comparison with protonated peptides. Journal of The American Society for Mass Spectrometry 29, 463-469 (2017).
3. N. G. Rumachik et al., Characterizing peptide neutral losses induced by negative electron-transfer dissociation (NETD). Journal of the American Society for Mass Spectrometry 23, 718-727 (2012).
4. Q. Sun, H. Nelson, T. Ly, B. M. Stoltz, R. R. Julian, Side chain chemistry mediates backbone fragmentation in hydrogen deficient peptide radicals. J Proteome Res 8, 958-966 (2009).
